# A network of DZF proteins controls alternative splicing regulation and fidelity

**DOI:** 10.1101/2022.06.15.495552

**Authors:** Nazmul Haque, Alexander Will, Atlanta G. Cook, J. Robert Hogg

**Affiliations:** Biochemistry and Biophysics Center, National Heart, Lung, and Blood Institute, National Institutes of Health, Bethesda, MD, 20892, USA; Wellcome Centre for Cell Biology, School of Biological Sciences, University of Edinburgh, Max Born Crescent, Edinburgh, EH9 3BF, UK

**Keywords:** alternative splicing, DZF domain, ZFR, ILF2, ILF3, mutually exclusive splicing, RNA structure, zinc finger, double-stranded RNA binding domain, ultraconserved exon

## Abstract

Proteins containing DZF (<u>d</u>omain associated with <u>z</u>inc fingers) modules play important roles throughout gene expression, from transcription to translation. Derived from nucleotidyltransferases but lacking catalytic residues, DZF domains serve as heterodimerization surfaces between DZF protein pairs. Three DZF proteins are widely expressed in mammalian tissues, ILF2, ILF3, and ZFR, which form mutually exclusive ILF2-ILF3 and ILF2-ZFR heterodimers. Using eCLIP-Seq, we find that ZFR binds across broad intronic regions to regulate the alternative splicing of cassette and mutually exclusive exons. ZFR preferentially binds dsRNA *in vitro* and is enriched on introns containing conserved dsRNA elements in cells. Many splicing events are similarly altered upon depletion of any of the three DZF proteins; however, we also identify independent and opposing roles for ZFR and ILF3 in alternative splicing regulation. Along with widespread involvement in cassette exon splicing, the DZF proteins control the fidelity and regulation of over a dozen highly validated mutually exclusive splicing events. Our findings indicate that the DZF proteins form a complex regulatory network that leverages dsRNA binding by ILF3 and ZFR to modulate splicing regulation and fidelity.
