## Supplemental Table 3 for "A network of DZF proteins controls alternative splicing regulation and fidelity"

### Sheet: compiled_MXE_genes
Gene name	Martinez-Gomez et al.	Lam et al.	Hatje et al.	Suyama et al.	N datasets represented in
DNM1	1	1	1	1	5
MTHFSD	1	1	1	1	5
P4HA2	1	1	1	1	5
PHKB	1	1	1	1	5
SLC25A3	1	1	1	1	5
SLC39A14	1	1	1	1	5
SLC7A2	1	1	1	1	5
ACTN4	1	1	1	0	4
COL5A1	1	1	1	0	4
GRIA2	1	1	1	0	4
MAPK14	1	1	1	0	4
MEF2A	1	1	1	0	4
OGDH	1	1	1	0	4
TNNT3	1	0	1	1	4
TPM2	1	1	1	1	4
TPM3	1	1	1	1	4
SCN2A	1	1	1	1	4
SCN8A	1	1	1	1	4
SCN9A	1	1	1	1	4
GLRA2	1	1	1	1	4
CACNA1A	1	1	1	1	4
CACNA1C	1	1	1	1	4
CACNA1D	1	1	1	1	4
ACSL6	1	1	1	1	4
ATP8A1	1	1	1	1	4
CALU	1	1	1	1	4
CAMK2D	1	1	1	1	4
CYP4F3	1	1	1	1	4
DNM2	1	1	1	1	4
EMID1	1	1	1	1	4
EYA4	1	1	1	1	4
GRIA1	1	1	1	1	4
MAPK8	1	1	1	1	4
RAB6A	1	1	1	1	4
RBFOX1	1	1	1	1	4
SCN3A	1	1	1	1	4
PFKP	1	1	0	0	3
TCF7L2	1	0	1	0	3
ATE1	1	1	0	0	3
MYL6	1	1	0	0	3
COL13A1	1	0	1	0	3
MEF2C	1	0	1	0	3
MAPK9	1	0	0	1	3
WASF3	1	0	0	1	3
DLG1	0	0	1	1	3
TPM1	1	0	1	1	3
SNAP25	1	1	1	0	3
ACTN2	1	1	1	0	3
ADAM23	1	1	1	0	3
KLRC2	1	1	1	0	3
MEF2D	1	1	1	0	3
P4HA1	1	1	1	0	3
PKM	1	1	1	0	3
PSG11	1	1	1	0	3
RGS9	1	1	1	0	3
SCN5A	1	1	1	0	3
SLC44A5	1	1	1	0	3
SLC8A3	1	1	1	0	3
STX3	1	1	1	0	3
ACOX1	1	0	1	1	3
COL25A1	1	0	1	1	3
IDE	1	0	1	1	3
ITGA7	1	0	1	1	3
MAPK10	1	0	1	1	3
TCF3	1	0	1	1	3
KIAA1468	0	1	1	1	3
ACP1	1	0	0	0	2
FMNL2	1	0	0	0	2
DLG3	0	0	1	0	2
DGKA	0	0	0	1	2
PKM2	0	0	0	1	2
PNPLA6	1	0	1	0	2
KCNMA1	1	0	1	0	2
SCN1A	1	0	1	0	2
CACNA1B	1	0	1	0	2
ABCC9	1	1	0	0	2
ACSL1	1	1	0	0	2
ADGB	1	1	0	0	2
ASIC2	1	1	0	0	2
CDC42	1	1	0	0	2
CLDN10	1	1	0	0	2
CLDN18	1	1	0	0	2
CORO6	1	1	0	0	2
CREM	1	1	0	0	2
DEFB110	1	1	0	0	2
DPF1	1	1	0	0	2
FYN	1	1	0	0	2
GALNT7	1	1	0	0	2
GCNT2	1	1	0	0	2
HNRNPK	1	1	0	0	2
IL32	1	1	0	0	2
ITGB1	1	1	0	0	2
IWS1	1	1	0	0	2
KCP	1	1	0	0	2
KRAS	1	1	0	0	2
LAMP2	1	1	0	0	2
LMO1	1	1	0	0	2
MARVELD3	1	1	0	0	2
OPA3	1	1	0	0	2
OTOF	1	1	0	0	2
PFN2	1	1	0	0	2
PGM1	1	1	0	0	2
PITPNB	1	1	0	0	2
PRKCB	1	1	0	0	2
PRKG1	1	1	0	0	2
RNF128	1	1	0	0	2
SLC12A1	1	1	0	0	2
SLC44A2	1	1	0	0	2
STX2	1	1	0	0	2
TEAD3	1	1	0	0	2
TNC	1	1	0	0	2
UBE2D3	1	1	0	0	2
UBR2	1	1	0	0	2
ABCD3	1	0	1	0	2
AIFM1	1	0	1	0	2
ATP10B	1	0	1	0	2
CACNA1E	1	0	1	0	2
CLCN1	1	0	1	0	2
CYFIP1	1	0	1	0	2
CYP4F2	1	0	1	0	2
DYSF	1	0	1	0	2
ENO1	1	0	1	0	2
FGFR1	1	0	1	0	2
FGFR2	1	0	1	0	2
FGFR3	1	0	1	0	2
FLOT2	1	0	1	0	2
GNAO1	1	0	1	0	2
GRIA3	1	0	1	0	2
LDB3	1	0	1	0	2
NEB	1	0	1	0	2
NRG1	1	0	1	0	2
PDLIM3	1	0	1	0	2
RBFOX2	1	0	1	0	2
RYR3	1	0	1	0	2
SIRPB1	1	0	1	0	2
SLC8A1	1	0	1	0	2
TMEM87B	1	0	1	0	2
U2AF1	1	0	1	0	2
VPS13B	1	0	1	0	2
KIF1A	0	1	1	0	2
KHK	1	0	0	1	2
ABI3BP	0	0	1	1	2
ARL15	0	0	1	1	2
DLG2	0	0	1	1	2
FAM122C	0	0	1	1	2
MCU	0	0	1	1	2
NGLY1	0	0	1	1	2
PHF21A	0	0	1	1	2
OBSCN	0	0	1	0	1
MAP2	0	0	1	0	1
MAPT	0	0	1	0	1
SLIT2	0	0	1	0	1
SLIT3	0	0	1	0	1
KCNN3	0	0	1	0	1
LRP8	0	0	1	0	1
FAR1	0	0	1	0	1
CEPT1	0	0	1	0	1
ACTN1	1	0	0	0	1
ACAN	1	0	0	0	1
AKAP7	1	0	0	0	1
AKR1C3	1	0	0	0	1
ARRDC2	1	0	0	0	1
ASB10	1	0	0	0	1
ASIC1	1	0	0	0	1
ATL2	1	0	0	0	1
ATP2B1	1	0	0	0	1
ATP2B2	1	0	0	0	1
ATP2B3	1	0	0	0	1
ATP2B4	1	0	0	0	1
CALCA	1	0	0	0	1
CAPZB	1	0	0	0	1
CLCN3	1	0	0	0	1
CLIC5	1	0	0	0	1
CTDSP1	1	0	0	0	1
CYSTM1	1	0	0	0	1
DEFB119	1	0	0	0	1
DNM3	1	0	0	0	1
DUSP13	1	0	0	0	1
ERBB4	1	0	0	0	1
FBLN1	1	0	0	0	1
FGF14	1	0	0	0	1
FMNL1	1	0	0	0	1
FMNL3	1	0	0	0	1
FOXP1	1	0	0	0	1
GALNT13	1	0	0	0	1
GNAL	1	0	0	0	1
GNAS	1	0	0	0	1
GPM6B	1	0	0	0	1
GRIA4	1	0	0	0	1
GSTM5	1	0	0	0	1
HM13	1	0	0	0	1
IDH3B	1	0	0	0	1
IKBIP	1	0	0	0	1
IL1RAP	1	0	0	0	1
ITGA3	1	0	0	0	1
ITGA6	1	0	0	0	1
KCNAB1	1	0	0	0	1
KCNAB2	1	0	0	0	1
KCNIP4	1	0	0	0	1
KIAA1958	1	0	0	0	1
KIF21B	1	0	0	0	1
LIMS1	1	0	0	0	1
LRCH1	1	0	0	0	1
LRCH3	1	0	0	0	1
LRCH4	1	0	0	0	1
MACROH2A1	1	0	0	0	1
MASP1	1	0	0	0	1
MXI1	1	0	0	0	1
NEBL	1	0	0	0	1
NECTIN1	1	0	0	0	1
NECTIN2	1	0	0	0	1
NECTIN3	1	0	0	0	1
NRG2	1	0	0	0	1
PIP5K1C	1	0	0	0	1
PITPNC1	1	0	0	0	1
PLPP1	1	0	0	0	1
PPP1R12B	1	0	0	0	1
PRUNE2	1	0	0	0	1
RAB28	1	0	0	0	1
RAB37	1	0	0	0	1
RCAN1	1	0	0	0	1
RCAN2	1	0	0	0	1
RELCH	1	0	0	0	1
RGPD2	1	0	0	0	1
SLC25A24	1	0	0	0	1
SLC41A3	1	0	0	0	1
SLMAP	1	0	0	0	1
SMTN	1	0	0	0	1
SPAG11A	1	0	0	0	1
SPAG11B	1	0	0	0	1
SRPK2	1	0	0	0	1
STXBP1	1	0	0	0	1
TLCD3B	1	0	0	0	1
TMEM87A	1	0	0	0	1
TPM4	1	0	0	0	1
ZDHHC3	1	0	0	0	1
ZFP64	1	0	0	0	1
CEACAM1	0	1	0	0	1
CFB	0	1	0	0	1
CYTH1	0	1	0	0	1
DCUN1D2	0	1	0	0	1
GC	0	1	0	0	1
HBG2	0	1	0	0	1
HKR1	0	1	0	0	1
HNRNPL	0	1	0	0	1
IFITM2	0	1	0	0	1
IQSEC2	0	1	0	0	1
MINK1	0	1	0	0	1
MKRN1	0	1	0	0	1
MKX	0	1	0	0	1
MYL1	0	1	0	0	1
NADK	0	1	0	0	1
PCID2	0	1	0	0	1
POU2F3	0	1	0	0	1
PRSS1	0	1	0	0	1
PRSS2	0	1	0	0	1
PSG8	0	1	0	0	1
PSMD6	0	1	0	0	1
RARG	0	1	0	0	1
RBMY1B	0	1	0	0	1
RPL23A	0	1	0	0	1
STK11	0	1	0	0	1
SWI5	0	1	0	0	1
SYBU	0	1	0	0	1
TMEM143	0	1	0	0	1
TOP3A	0	1	0	0	1
TRAC	0	1	0	0	1
TRBC2	0	1	0	0	1
TRIM46	0	1	0	0	1
UBE2D2	0	1	0	0	1
ZNF180	0	1	0	0	1
ABCA1	0	0	1	0	1
ABCB10	0	0	1	0	1
ABCC12	0	0	1	0	1
ABI1	0	0	1	0	1
ABR	0	0	1	0	1
ACAD10	0	0	1	0	1
ACBD6	0	0	1	0	1
ADAM15	0	0	1	0	1
ADAMTS13	0	0	1	0	1
ADCK3	0	0	1	0	1
ADH1B	0	0	1	0	1
ADK	0	0	1	0	1
ADPGK	0	0	1	0	1
AFF3	0	0	1	0	1
AGAP1	0	0	1	0	1
AGRN	0	0	1	0	1
AIF1L	0	0	1	0	1
ALG6	0	0	1	0	1
AMBP	0	0	1	0	1
ANKRD36C	0	0	1	0	1
ANKRD6	0	0	1	0	1
ANKS3	0	0	1	0	1
ANXA6	0	0	1	0	1
AP2A1	0	0	1	0	1
AP4E1	0	0	1	0	1
APOPT1	0	0	1	0	1
ARGFX	0	0	1	0	1
ARHGEF10L	0	0	1	0	1
ARHGEF12	0	0	1	0	1
ARPC2	0	0	1	0	1
ASCC2	0	0	1	0	1
ATG4B	0	0	1	0	1
ATXN7L1	0	0	1	0	1
ATXN7L2	0	0	1	0	1
BAI1	0	0	1	0	1
BAIAP2L1	0	0	1	0	1
BBS5	0	0	1	0	1
BCAS4	0	0	1	0	1
BCKDHB	0	0	1	0	1
BCL6	0	0	1	0	1
BICC1	0	0	1	0	1
BLOC1S5	0	0	1	0	1
BRCA1	0	0	1	0	1
BSCL2	0	0	1	0	1
BTBD9	0	0	1	0	1
BTK	0	0	1	0	1
C16orf62	0	0	1	0	1
C16orf95	0	0	1	0	1
C17orf85	0	0	1	0	1
C18orf8	0	0	1	0	1
C2orf76	0	0	1	0	1
C7orf10	0	0	1	0	1
C8orf34	0	0	1	0	1
CACNB1	0	0	1	0	1
CACNB2	0	0	1	0	1
CALD1	0	0	1	0	1
CAMTA1	0	0	1	0	1
CAPN10	0	0	1	0	1
CARKD	0	0	1	0	1
CASC4	0	0	1	0	1
CBFA2T3	0	0	1	0	1
CCBE1	0	0	1	0	1
CCDC136	0	0	1	0	1
CCDC152	0	0	1	0	1
CCDC53	0	0	1	0	1
CCDC61	0	0	1	0	1
CCSER1	0	0	1	0	1
CD209	0	0	1	0	1
CD55	0	0	1	0	1
CD99	0	0	1	0	1
CDCP2	0	0	1	0	1
CDK11B	0	0	1	0	1
CECR2	0	0	1	0	1
CEP128	0	0	1	0	1
CEP170	0	0	1	0	1
CHCHD6	0	0	1	0	1
CHD1	0	0	1	0	1
CHD2	0	0	1	0	1
CHD7	0	0	1	0	1
CHEK2	0	0	1	0	1
CHFR	0	0	1	0	1
CHIC1	0	0	1	0	1
CHRDL1	0	0	1	0	1
CLMN	0	0	1	0	1
CMIP	0	0	1	0	1
CNIH3	0	0	1	0	1
CNKSR1	0	0	1	0	1
COL12A1	0	0	1	0	1
COL17A1	0	0	1	0	1
COL21A1	0	0	1	0	1
COL23A1	0	0	1	0	1
COL24A1	0	0	1	0	1
COL4A2	0	0	1	0	1
COL6A1	0	0	1	0	1
COL6A2	0	0	1	0	1
COL6A6	0	0	1	0	1
COL9A3	0	0	1	0	1
COPS2	0	0	1	0	1
COPS8	0	0	1	0	1
COPZ2	0	0	1	0	1
CORO7	0	0	1	0	1
CPNE2	0	0	1	0	1
CPSF3	0	0	1	0	1
CRTC1	0	0	1	0	1
CSDA	0	0	1	0	1
CSE1L	0	0	1	0	1
CSMD2	0	0	1	0	1
CSNK2A1	0	0	1	0	1
CT45A4	0	0	1	0	1
CTNNA3	0	0	1	0	1
CUX1	0	0	1	0	1
CYBA	0	0	1	0	1
D2HGDH	0	0	1	0	1
DAZ1	0	0	1	0	1
DAZ3	0	0	1	0	1
DBN1	0	0	1	0	1
DCBLD1	0	0	1	0	1
DCC	0	0	1	0	1
DCN	0	0	1	0	1
DDX19B	0	0	1	0	1
DDX4	0	0	1	0	1
DDX43	0	0	1	0	1
DENND1A	0	0	1	0	1
DENND2C	0	0	1	0	1
DENND4A	0	0	1	0	1
DHRSX	0	0	1	0	1
DIS3	0	0	1	0	1
DLG5	0	0	1	0	1
DMBT1	0	0	1	0	1
DMPK	0	0	1	0	1
DNAH14	0	0	1	0	1
DNAJC1	0	0	1	0	1
DNAJC15	0	0	1	0	1
DNAJC7	0	0	1	0	1
DNMT1	0	0	1	0	1
DPP6	0	0	1	0	1
DSC1	0	0	1	0	1
DTNA	0	0	1	0	1
DTNB	0	0	1	0	1
DYM	0	0	1	0	1
DYNC1LI1	0	0	1	0	1
ECD	0	0	1	0	1
ECSIT	0	0	1	0	1
EEPD1	0	0	1	0	1
EFHA1	0	0	1	0	1
EGFL7	0	0	1	0	1
EHMT1	0	0	1	0	1
EIF2B3	0	0	1	0	1
EIF3J	0	0	1	0	1
EIF3L	0	0	1	0	1
ELN	0	0	1	0	1
ENDOU	0	0	1	0	1
EPCAM	0	0	1	0	1
ERAL1	0	0	1	0	1
EXD3	0	0	1	0	1
EYA3	0	0	1	0	1
FAIM3	0	0	1	0	1
FAM161A	0	0	1	0	1
FANCA	0	0	1	0	1
FBRSL1	0	0	1	0	1
FBXL2	0	0	1	0	1
FCGR1A	0	0	1	0	1
FCGR2C	0	0	1	0	1
FCHSD2	0	0	1	0	1
FGD6	0	0	1	0	1
FHL1	0	0	1	0	1
FKBP1A	0	0	1	0	1
FKBP1B	0	0	1	0	1
FMN1	0	0	1	0	1
FOCAD	0	0	1	0	1
FOXN3	0	0	1	0	1
FTCD	0	0	1	0	1
FUBP1	0	0	1	0	1
FUK	0	0	1	0	1
GAGE13	0	0	1	0	1
GAK	0	0	1	0	1
GATSL2	0	0	1	0	1
GFI1B	0	0	1	0	1
GK	0	0	1	0	1
GLS	0	0	1	0	1
GMDS	0	0	1	0	1
GNAI2	0	0	1	0	1
GNAI3	0	0	1	0	1
GNAT2	0	0	1	0	1
GOLGA3	0	0	1	0	1
GP6	0	0	1	0	1
GPATCH2L	0	0	1	0	1
GPCPD1	0	0	1	0	1
GPLD1	0	0	1	0	1
GPR107	0	0	1	0	1
GRID2	0	0	1	0	1
GTF2I	0	0	1	0	1
GYPA	0	0	1	0	1
H2AFY	1	0	1	0	2
HADHB	0	0	1	0	1
HEG1	0	0	1	0	1
HEMK1	0	0	1	0	1
HGD	0	0	1	0	1
HHAT	0	0	1	0	1
HID1	0	0	1	0	1
HIP1	0	0	1	0	1
HIP1R	0	0	1	0	1
HLADRB1	0	0	1	0	1
HMGA2	0	0	1	0	1
HNRNPM	0	0	1	0	1
HP	0	0	1	0	1
HSD17B12	0	0	1	0	1
IFT20	0	0	1	0	1
IFT43	0	0	1	0	1
IGF2BP2	0	0	1	0	1
IGF2BP3	0	0	1	0	1
IKZF3	0	0	1	0	1
IL21R	0	0	1	0	1
IL2RB	0	0	1	0	1
IMPDH1	0	0	1	0	1
INTS4	0	0	1	0	1
IQCA1	0	0	1	0	1
IQCB1	0	0	1	0	1
IQCK	0	0	1	0	1
IRF7	0	0	1	0	1
ISPD	0	0	1	0	1
ITCH	0	0	1	0	1
ITGA5	0	0	1	0	1
ITSN1	0	0	1	0	1
ITSN2	0	0	1	0	1
KALRN	0	0	1	0	1
KassiopeiaGeneID750157	0	0	1	0	1
KassiopeiaGeneID750165	0	0	1	0	1
KassiopeiaGeneID761596	0	0	1	0	1
KassiopeiaGeneID761699	0	0	1	0	1
KassiopeiaGeneID761736	0	0	1	0	1
KassiopeiaGeneID761756	0	0	1	0	1
KCNIP2	0	0	1	0	1
KCNQ2	0	0	1	0	1
KIAA0226L	0	0	1	0	1
KIAA0922	0	0	1	0	1
KIF14	0	0	1	0	1
KIF5C	0	0	1	0	1
KIR2DL2	0	0	1	0	1
LARP4	0	0	1	0	1
LARP4B	0	0	1	0	1
LCMT1	0	0	1	0	1
LEMD1	0	0	1	0	1
LILRA4	0	0	1	0	1
LILRB1	0	0	1	0	1
LILRB5	0	0	1	0	1
LMBRD1	0	0	1	0	1
LSR	0	0	1	0	1
LSS	0	0	1	0	1
MACROD2	0	0	1	0	1
MAN1A1	0	0	1	0	1
MAP2K5	0	0	1	0	1
MAP4K3	0	0	1	0	1
MARCH1	0	0	1	0	1
MBD1	0	0	1	0	1
MDN1	0	0	1	0	1
MEAF6	0	0	1	0	1
MEF2B	0	0	1	0	1
METAP2	0	0	1	0	1
MFSD1	0	0	1	0	1
MFSD11	0	0	1	0	1
MFSD8	0	0	1	0	1
MGAM	0	0	1	0	1
MGRN1	0	0	1	0	1
MKL1	0	0	1	0	1
MKNK2	0	0	1	0	1
MMS19	0	0	1	0	1
MRI1	0	0	1	0	1
MRPS27	0	0	1	0	1
MS4A4E	0	0	1	0	1
MSLN	0	0	1	0	1
MTHFD1L	0	0	1	0	1
MUC1	0	0	1	0	1
MUC17	0	0	1	0	1
MUC4	0	0	1	0	1
MUSTN1	0	0	1	0	1
MYL2	0	0	1	0	1
MYLK4	0	0	1	0	1
MYO3B	0	0	1	0	1
MYOM1	0	0	1	0	1
NCOR2	0	0	1	0	1
NEDD4L	0	0	1	0	1
NEK4	0	0	1	0	1
NEK5	0	0	1	0	1
NETO2	0	0	1	0	1
NFAM1	0	0	1	0	1
NFATC2	0	0	1	0	1
NOTCH1	0	0	1	0	1
NPEPL1	0	0	1	0	1
NUDT3	0	0	1	0	1
NUDT6	0	0	1	0	1
NUP54	0	0	1	0	1
OSBPL5	0	0	1	0	1
OSBPL9	0	0	1	0	1
OSTF1	0	0	1	0	1
PADI6	0	0	1	0	1
PALLD	0	0	1	0	1
PCCA	0	0	1	0	1
PCCB	0	0	1	0	1
PCSK4	0	0	1	0	1
PDCD6	0	0	1	0	1
PDDC1	0	0	1	0	1
PDE3A	0	0	1	0	1
PDE4D	0	0	1	0	1
PDE9A	0	0	1	0	1
PDLIM2	0	0	1	0	1
PDLIM5	0	0	1	0	1
PDLIM7	0	0	1	0	1
PDXDC1	0	0	1	0	1
PEBP4	0	0	1	0	1
PEX14	0	0	1	0	1
PGK1	0	0	1	0	1
PHACTR3	0	0	1	0	1
PIEZO2	0	0	1	0	1
PIWIL3	0	0	1	0	1
PKP2	0	0	1	0	1
PPAP2A	0	0	1	0	1
PPIF	0	0	1	0	1
PPP1R14D	0	0	1	0	1
PPRC1	0	0	1	0	1
PQBP1	0	0	1	0	1
PRAMEF5	0	0	1	0	1
PRCC	0	0	1	0	1
PRKCE	0	0	1	0	1
PRODH2	0	0	1	0	1
PRPSAP1	0	0	1	0	1
PRR5L	0	0	1	0	1
PSD3	0	0	1	0	1
PSMA3	0	0	1	0	1
PSMB2	0	0	1	0	1
PSMC6	0	0	1	0	1
PSMD1	0	0	1	0	1
PSMD14	0	0	1	0	1
PTBP3	0	0	1	0	1
PTPRM	0	0	1	0	1
PTPRN2	0	0	1	0	1
PTPRS	0	0	1	0	1
PTTG1IP	0	0	1	0	1
RAB10	0	0	1	0	1
RAB12	0	0	1	0	1
RAB18	0	0	1	0	1
RAB35	0	0	1	0	1
RAB36	0	0	1	0	1
RAB40B	0	0	1	0	1
RAB40C	0	0	1	0	1
RAD18	0	0	1	0	1
RAD51	0	0	1	0	1
RALGPS1	0	0	1	0	1
RANBP10	0	0	1	0	1
RANGAP1	0	0	1	0	1
RAP1GAP	0	0	1	0	1
RASA4	0	0	1	0	1
RBM34	0	0	1	0	1
RBM39	0	0	1	0	1
RELT	0	0	1	0	1
REV3L	0	0	1	0	1
RPGRIP1L	0	0	1	0	1
RRBP1	0	0	1	0	1
RSRC1	0	0	1	0	1
RTEL1	0	0	1	0	1
RTN3	0	0	1	0	1
RUSC1	0	0	1	0	1
SBSN	0	0	1	0	1
SCAI	0	0	1	0	1
SCAPER	0	0	1	0	1
SCARA5	0	0	1	0	1
SCYL1	0	0	1	0	1
SDAD1	0	0	1	0	1
SETBP1	0	0	1	0	1
SGK3	0	0	1	0	1
SH3PXD2A	0	0	1	0	1
SLC13A3	0	0	1	0	1
SLC18B1	0	0	1	0	1
SLC25A13	0	0	1	0	1
SLC25A21	0	0	1	0	1
SLC25A26	0	0	1	0	1
SLC25A29	0	0	1	0	1
SLC3A2	0	0	1	0	1
SLC41A2	0	0	1	0	1
SLC47A1	0	0	1	0	1
SLC4A11	0	0	1	0	1
SLC7A9	0	0	1	0	1
SLC9A3R2	0	0	1	0	1
SMCHD1	0	0	1	0	1
SMOC2	0	0	1	0	1
SNRNP200	0	0	1	0	1
SNX14	0	0	1	0	1
SNX4	0	0	1	0	1
SOGA1	0	0	1	0	1
SOGA2	0	0	1	0	1
SORBS1	0	0	1	0	1
SORBS3	0	0	1	0	1
SP100	0	0	1	0	1
SPDYE1	0	0	1	0	1
SPIRE2	0	0	1	0	1
SPOCK1	0	0	1	0	1
SPTLC1	0	0	1	0	1
SREK1IP1	0	0	1	0	1
SRGAP3	0	0	1	0	1
SRPK1	0	0	1	0	1
SS18L1	0	0	1	0	1
SSBP3	0	0	1	0	1
SSH2	0	0	1	0	1
STARD7	0	0	1	0	1
STK32B	0	0	1	0	1
STK39	0	0	1	0	1
SUDS3	0	0	1	0	1
SUGT1	0	0	1	0	1
SYT14	0	0	1	0	1
SYTL2	0	0	1	0	1
SYTL3	0	0	1	0	1
SZRD1	0	0	1	0	1
TACC2	0	0	1	0	1
TAOK1	0	0	1	0	1
TBC1D19	0	0	1	0	1
TCF12	0	0	1	0	1
TCF4	0	0	1	0	1
TCTA	0	0	1	0	1
TCTN1	0	0	1	0	1
TEAD4	0	0	1	0	1
TET1	0	0	1	0	1
TFCP2	0	0	1	0	1
TGFA	0	0	1	0	1
TLK2	0	0	1	0	1
TM2D1	0	0	1	0	1
TMBIM6	0	0	1	0	1
TMED10	0	0	1	0	1
TMEM123	0	0	1	0	1
TMEM135	0	0	1	0	1
TMEM164	0	0	1	0	1
TNFRSF8	0	0	1	0	1
TPK1	0	0	1	0	1
TRAPPC13	0	0	1	0	1
TRDN	0	0	1	0	1
TRIM3	0	0	1	0	1
TRPC4AP	0	0	1	0	1
TSC22D4	0	0	1	0	1
TSEN54	0	0	1	0	1
TSFM	0	0	1	0	1
TSPAN14	0	0	1	0	1
TTN	0	0	1	0	1
UBA5	0	0	1	0	1
UBASH3B	0	0	1	0	1
UBE2E2	0	0	1	0	1
UBR5	0	0	1	0	1
UCK1	0	0	1	0	1
UFD1L	0	0	1	0	1
USH1C	0	0	1	0	1
USP19	0	0	1	0	1
USP40	0	0	1	0	1
UST	0	0	1	0	1
UXS1	0	0	1	0	1
VAMP4	0	0	1	0	1
VCL	0	0	1	0	1
VIP	0	0	1	0	1
VOPP1	0	0	1	0	1
VPS53	0	0	1	0	1
VPS8	0	0	1	0	1
WDR37	0	0	1	0	1
WDR46	0	0	1	0	1
WDR5	0	0	1	0	1
WDTC1	0	0	1	0	1
WIPI2	0	0	1	0	1
WNK2	0	0	1	0	1
XG	0	0	1	0	1
YAP1	0	0	1	0	1
ZBTB16	0	0	1	0	1
ZC3H3	0	0	1	0	1
ZCCHC17	0	0	1	0	1
ZCCHC7	0	0	1	0	1
ZDHHC2	0	0	1	0	1
ZFPM1	0	0	1	0	1
ZFYVE21	0	0	1	0	1
ZNF195	0	0	1	0	1
ZNF354B	0	0	1	0	1
ZNF618	0	0	1	0	1
ALKBH3	0	0	0	1	1
ANKRD13A	0	0	0	1	1
ATP11B	0	0	0	1	1
C12orf41	0	0	0	1	1
C16orf61	0	0	0	1	1
CCNJL	0	0	0	1	1
CNOT10	0	0	0	1	1
COX6B2	0	0	0	1	1
CR1L	0	0	0	1	1
CRLF2	0	0	0	1	1
CYP3A5	0	0	0	1	1
DDI2	0	0	0	1	1
DGKI	0	0	0	1	1
EEF1D	0	0	0	1	1
FAM9B	0	0	0	1	1
FCHSD1	0	0	0	1	1
FLJ35424	0	0	0	1	1
FLJ38762	0	0	0	1	1
GABPB2	0	0	0	1	1
GGTA1P	0	0	0	1	1
GPHN	0	0	0	1	1
GUSBP11	0	0	0	1	1
HDX	0	0	0	1	1
KIAA0528	0	0	0	1	1
LINC00607	0	0	0	1	1
LINC00847	0	0	0	1	1
LINC00894	0	0	0	1	1
LOC153910	0	0	0	1	1
LOC339047	0	0	0	1	1
LOC493754	0	0	0	1	1
LOC728190	0	0	0	1	1
LY6G5C	0	0	0	1	1
LY86-AS1	0	0	0	1	1
MAG	0	0	0	1	1
MTSS1	0	0	0	1	1
MYSM1	0	0	0	1	1
N4BP2L1	0	0	0	1	1
NBPF9	0	0	0	1	1
NRG3	0	0	0	1	1
NT5C2	0	0	0	1	1
PIK3CD	0	0	0	1	1
PWRN1	0	0	0	1	1
QRICH2	0	0	0	1	1
RACGAP1	0	0	0	1	1
RASSF4	0	0	0	1	1
RIMS2	0	0	0	1	1
RNF17	0	0	0	1	1
SGIP1	0	0	0	1	1
SHANK2	0	0	0	1	1
SPATA21	0	0	0	1	1
SRCIN1	0	0	0	1	1
SRGAP1	0	0	0	1	1
TAF1C	0	0	0	1	1
TBC1D22A	0	0	0	1	1
TCRA	0	0	0	1	1
TPTE2	0	0	0	1	1
uc003fjb.1/uc003fjc.1	0	0	0	1	1
UHRF1BP1	0	0	0	1	1
UQCC	0	0	0	1	1
ZDHHC19	0	0	0	1	1
ZFP2	0	0	0	1	1
ZNF525	0	0	0	1	1
ZNF568	0	0	0	1	1

### Sheet: MXE genes with rMATS coverage
geneSymbol	siZFR vs siNS 𝝙Ψ	siZFR vs siNS FDR	ZFR_regulation	siILF2 vs siNS 𝝙Ψ	siILF2 vs siNS FDR	ILF2_regulation	siILF3 vs siNS 𝝙Ψ	siILF3 vs siNS FDR	ILF3_regulation	Martinez-Gomez et al.	Lam et al.	Hatje et al.	Suyama et al.	N datasets represented in
OGDH	0.34	0	included	0.181	0.047241	included	-0.052	0.83383	none	1	1	1	0	4
DLG1	0.194	0.01632	included	0.135	0.193053	none	0.118	0.260759	none	0	0	1	1	3
ATE1	0.241	2.22e-05	included	0.075	0.64241	none	0.052	0.87684	none	1	1	0	0	3
ACTN4	-0.093	4.12e-10	none	-0.143	0	skipped	-0.026	0.226078	none	1	1	1	0	4
MTHFSD	0.071	0.627655	none	0.095	0.388682	none	0.086	0.420907	none	1	1	1	1	5
ACP1	0.052	0.08751	none	0.07	0.005976	none	0.098	2.49e-06	none	1	0	0	0	2
FMNL2	-0.051	0.767549	none	-0.047	0.856153	none	-0.092	0.169983	none	1	0	0	0	2
MAPK9	0.044	0.728261	none	0.093	0.076066	none	0.002	1	none	1	0	0	1	3
MYL6	0.032	0.819172	none	0.041	0.467623	none	0.058	0.100276	none	1	1	0	0	3
MEF2A	0.026	1	none	0.024	1	none	0.063	0.29316	none	1	1	1	0	4
PHKB	-0.024	1	none	0.02	1	none	-0.043	0.715385	none	1	1	1	1	5
WASF3	-0.038	0.015509	none	-0.016	0.344106	none	-0.03	0.02507	none	1	0	0	1	3
MEF2C	-0.055	0.083723	none	0.01	1	none	-0.005	1	none	1	0	1	0	3
P4HA2	0.011	1	none	0.02	1	none	-0.037	0.723151	none	1	1	1	1	5
MAPK14	0.038	0.615672	none	0.007	1	none	0.012	1	none	1	1	1	0	4
DLG3	0.013	1	none	0.038	0.937959	none	0.006	1	none	0	0	1	0	2
SLC39A14	-0.002	1	none	0.001	1	none	0.002	1	none	1	1	1	1	5
SLC25A3	-0.001	1	none	0	1	none	-0.001	1	none	1	1	1	1	5
DNM2	-0.667	0	skipped	-0.565	0	skipped	-0.116	0.000858	skipped	1	1	1	1	4
FYN	-0.693	0	skipped	-0.35	0	skipped	-0.07	0.061213	none	1	1	0	0	2
SCN9A	0.133	0.000697	included	-0.163	0.018204	skipped	-0.558	0	skipped	1	1	1	1	4
ACOX1	0.404	0	included	0.146	0.003354	included	0.169	0.001193	included	1	0	1	1	3
ACSL6	-0.133	0.652962	none	-0.201	0.014684	skipped	-0.169	0.271903	none	1	1	1	1	4
COL25A1	-0.211	4.12e-10	skipped	-0.143	0.039005	skipped	-0.149	0.004885	skipped	1	0	1	1	3
GALNT7	0.194	3.69e-09	included	0.203	2.04e-07	included	0.072	0.095484	none	1	1	0	0	2
H2AFY	0.413	0	included	0.026	0.718409	none	0.002	1	none	1	0	1	0	2
ABI1	-0.189	7e-10	skipped	-0.115	0.006754	skipped	-0.1	0.022371	none	0	0	1	0	1
TCF3	-0.049	0.421919	none	0.207	0	included	0.137	3.35e-05	included	1	0	1	1	3
FGFR2	-0.101	0.000201	skipped	-0.148	0	skipped	-0.126	1.06e-07	skipped	1	0	1	0	2
MFSD8	0.096	0.635083	none	0.128	0.039408	included	0.105	0.363212	none	0	0	1	0	1
CECR2	0.102	0.159174	none	0.119	0.169541	none	0.099	0.202786	none	0	0	1	0	1
SLMAP	-0.033	1	none	0.128	0.169541	none	0.157	0.048996	included	1	0	0	0	1
HHAT	0.056	0.977702	none	0.086	0.61147	none	0.174	0.028977	included	0	0	1	0	1
CARKD	-0.038	1	none	-0.15	0.18839	none	-0.117	0.254772	none	0	0	1	0	1
FGFR3	0.026	1	none	-0.231	3.85e-06	skipped	-0.046	0.898997	none	1	0	1	0	2
RAB6A	0.121	0.007677	included	0.142	0.002713	included	0.034	0.845038	none	1	1	1	1	4
FCHSD2	-0.115	0.690848	none	-0.071	1	none	-0.1	0.667846	none	0	0	1	0	1
TMEM135	0.082	0.860996	none	0.166	0.187001	none	0.036	1	none	0	0	1	0	1
RANBP10	-0.043	1	none	0.152	0.428031	none	-0.078	1	none	0	0	1	0	1
CNIH3	-0.098	0.712606	none	-0.093	0.739054	none	0.069	0.919598	none	0	0	1	0	1
REV3L	-0.102	0.558806	none	-0.119	0.677395	none	-0.039	1	none	0	0	1	0	1
DTNB	0.072	0.629216	none	0.058	0.819618	none	0.12	0.091815	none	0	0	1	0	1
PRUNE2	-0.042	1	none	-0.124	0.42491	none	-0.079	0.651779	none	1	0	0	0	1
CCBE1	0.14	0.435894	none	0.053	1	none	0.05	1	none	0	0	1	0	1
PPP1R12B	0.123	0.525612	none	0.086	0.742231	none	0.024	1	none	1	0	0	0	1
PEX14	0.094	0.414243	none	0.078	0.592476	none	0.06	0.79812	none	0	0	1	0	1
GUSBP11	0.043	0.791572	none	0.129	0.000188	included	0.06	0.382556	none	0	0	0	1	1
TSPAN14	0.064	0.785867	none	0.067	0.790872	none	0.097	0.381616	none	0	0	1	0	1
LRCH3	0.121	0.159174	none	0.083	0.656539	none	-0.02	1	none	1	0	0	0	1
TMEM143	0.011	1	none	-0.088	0.971601	none	-0.12	0.461179	none	0	1	0	0	1
SSH2	0.067	0.536311	none	0.052	0.824537	none	0.078	0.46216	none	0	0	1	0	1
BLOC1S5	0.078	0.222039	none	0.055	0.674868	none	0.057	0.499277	none	0	0	1	0	1
SLC47A1	0.13	0.107937	none	0.048	0.973821	none	0.012	1	none	0	0	1	0	1
OSBPL9	-0.075	0.213896	none	-0.024	0.999776	none	-0.09	0.100466	none	0	0	1	0	1
IGF2BP2	0.02	1	none	0.088	0.033177	none	0.079	0.069192	none	0	0	1	0	1
CREM	0.008	1	none	0.037	1	none	0.142	0.340715	none	1	1	0	0	2
PDE9A	-0.073	0.30535	none	-0.1	0.038661	none	-0.009	1	none	0	0	1	0	1
CHD1	0.03	1	none	0.014	1	none	-0.135	0.00094	skipped	0	0	1	0	1
KIAA0922	0.068	0.962711	none	0.085	0.766363	none	-0.024	1	none	0	0	1	0	1
SSBP3	0.072	0.472074	none	0.072	0.544145	none	0.032	0.917752	none	0	0	1	0	1
FBXL2	-0.075	0.024161	none	-0.023	1	none	-0.072	0.132449	none	0	0	1	0	1
TPM2	0.035	1	none	-0.064	0.894998	none	-0.07	0.845038	none	1	1	1	1	4
TOP3A	-0.053	0.566492	none	-0.014	1	none	-0.099	0.068213	none	0	1	0	0	1
SCAPER	0.072	0.456259	none	0.051	0.801223	none	0.041	0.80423	none	0	0	1	0	1
EYA3	0.041	0.908834	none	0.083	0.277535	none	-0.039	1	none	0	0	1	0	1
CALU	0.047	0.008601	none	0.059	0.000255	none	0.052	0.001886	none	1	1	1	1	4
WIPI2	0	1	none	0.078	0.123557	none	0.079	0.101513	none	0	0	1	0	1
CHFR	0.019	1	none	-0.057	0.855839	none	-0.08	0.693845	none	0	0	1	0	1
DENND1A	-0.036	1	none	0.075	0.816728	none	-0.039	0.984675	none	0	0	1	0	1
TCTN1	0.072	0.00407	none	0.034	0.99846	none	0.043	0.296759	none	0	0	1	0	1
TBC1D19	-0.043	0.657316	none	-0.052	0.722858	none	-0.052	0.517641	none	0	0	1	0	1
USP40	0.045	0.925092	none	-0.042	0.677395	none	-0.058	0.562638	none	0	0	1	0	1
NT5C2	0.063	0.0005	none	0.044	0.112758	none	0.035	0.287714	none	0	0	0	1	1
ANKRD6	0.065	0.559601	none	0.012	1	none	0.064	0.646819	none	0	0	1	0	1
ATP2B1	0.041	0.738149	none	0.034	0.884609	none	0.066	0.383311	none	1	0	0	0	1
GABPB2	-0.001	1	none	-0.099	0.020844	none	-0.041	0.738156	none	0	0	0	1	1
MYSM1	-0.031	1	none	-0.096	0.548522	none	-0.013	1	none	0	0	0	1	1
GOLGA3	0.032	1	none	0.058	0.694883	none	0.046	0.800715	none	0	0	1	0	1
CHD2	-0.063	0.360123	none	-0.067	0.316616	none	-0.002	1	none	0	0	1	0	1
NUP54	-0.031	0.900481	none	-0.052	0.567677	none	0.048	0.507305	none	0	0	1	0	1
ACAD10	0.02	1	none	0.068	0.676693	none	-0.043	1	none	0	0	1	0	1
PHF21A	-0.051	1	none	-0.037	1	none	0.042	0.761151	none	0	0	1	1	2
ITCH	0.021	1	none	-0.079	0.374379	none	-0.03	1	none	0	0	1	0	1
FOXP1	0.008	1	none	-0.063	0.86974	none	-0.058	0.962921	none	1	0	0	0	1
CNOT10	0.055	0.457358	none	0.031	0.953194	none	0.041	0.85231	none	0	0	0	1	1
TMEM164	0.11	0.198772	none	-0.006	1	none	-0.009	1	none	0	0	1	0	1
ARHGEF12	0.056	0.293821	none	0.04	0.629004	none	0.029	0.898311	none	0	0	1	0	1
RUSC1	0.091	0.123663	none	-0.004	1	none	0.029	1	none	0	0	1	0	1
VOPP1	-0.017	1	none	-0.048	0.884418	none	0.059	0.517115	none	0	0	1	0	1
ERBB4	0.035	1	none	0.041	0.946496	none	0.044	0.94909	none	1	0	0	0	1
APOPT1	0.027	0.947192	none	0.058	0.330895	none	0.035	0.740999	none	0	0	1	0	1
RAB18	0.013	1	none	0.044	0.492467	none	0.062	0.148301	none	0	0	1	0	1
NRG2	0.043	1	none	0.043	1	none	0.033	1	none	1	0	0	0	1
NEDD4L	0.039	0.803869	none	0.042	0.793705	none	0.037	0.82464	none	0	0	1	0	1
MBD1	0.034	0.407461	none	0.055	0.030816	none	0.029	0.549045	none	0	0	1	0	1
DYM	0.048	0.437189	none	0.022	0.992827	none	0.046	0.461179	none	0	0	1	0	1
GPATCH2L	-0.029	1	none	-0.052	0.745958	none	0.035	0.905652	none	0	0	1	0	1
FKBP1B	-0.03	1	none	-0.079	0.657323	none	0.007	1	none	0	0	1	0	1
TPM1	-0.026	0.001485	none	-0.051	5.85e-08	none	-0.039	5.57e-06	none	1	0	1	1	3
SLC25A13	-0.062	0.283676	none	-0.032	0.971913	none	-0.022	1	none	0	0	1	0	1
CAMK2D	-0.079	3.24e-07	none	-0.031	0.434342	none	-0.005	1	none	1	1	1	1	4
ZCCHC7	0.025	1	none	-0.07	0.62854	none	-0.02	1	none	0	0	1	0	1
C17orf85	0.042	0.722158	none	0.025	1	none	0.048	0.626757	none	0	0	1	0	1
MXI1	-0.003	1	none	0.067	0.371907	none	0.045	0.688973	none	1	0	0	0	1
ATP8A1	-0.021	1	none	-0.042	0.693489	none	-0.052	0.159536	none	1	1	1	1	4
BRCA1	0.039	0.331688	none	0.022	0.850758	none	0.054	0.058743	none	0	0	1	0	1
SLC25A26	0.013	1	none	0.045	0.987521	none	0.056	0.847797	none	0	0	1	0	1
SGK3	-0.003	1	none	-0.052	0.564662	none	-0.057	0.459624	none	0	0	1	0	1
ADPGK	-0.006	1	none	0.049	0.689469	none	0.056	0.429248	none	0	0	1	0	1
TLK2	-0.039	0.765855	none	0.038	0.781387	none	-0.033	0.850496	none	0	0	1	0	1
TBC1D22A	0.003	1	none	0.038	0.979355	none	-0.068	0.663944	none	0	0	0	1	1
DCUN1D2	-0.057	0.868859	none	-0.026	1	none	-0.026	1	none	0	1	0	0	1
HADHB	-0.036	0.675586	none	-0.038	0.617902	none	-0.034	0.665396	none	0	0	1	0	1
ANKRD13A	-0.041	0.93559	none	-0.023	1	none	-0.044	0.909834	none	0	0	0	1	1
GPLD1	0.048	0.201203	none	0.025	0.551783	none	0.033	0.37694	none	0	0	1	0	1
UBR2	-0.02	1	none	0.004	1	none	-0.082	0.017159	none	1	1	0	0	2
TM2D1	0.025	1	none	0.014	1	none	0.066	0.262608	none	0	0	1	0	1
MFSD11	-0.066	0.448965	none	-0.016	1	none	-0.023	1	none	0	0	1	0	1
LSR	0.021	1	none	0.068	0.242741	none	0.016	1	none	0	0	1	0	1
ZCCHC17	-0.014	1	none	-0.056	0.74805	none	-0.034	0.946085	none	0	0	1	0	1
DNAH14	-0.001	1	none	0.057	0.006716	none	0.046	0.073049	none	0	0	1	0	1
ASCC2	-0.015	1	none	-0.048	0.093318	none	-0.04	0.220004	none	0	0	1	0	1
PPRC1	-0.064	0.992268	none	-0.007	1	none	-0.031	1	none	0	0	1	0	1
DHRSX	0.048	0.012947	none	0.036	0.236898	none	0.017	0.962921	none	0	0	1	0	1
MAN1A1	0.048	0.781442	none	0.026	1	none	-0.024	1	none	0	0	1	0	1
LRP8	-0.078	0.698413	none	0	1	none	-0.018	1	none	0	0	1	0	1
PCCA	0.034	1	none	0.055	0.813183	none	-0.007	1	none	0	0	1	0	1
U2AF1	-0.072	0.021917	none	-0.012	1	none	-0.012	1	none	1	0	1	0	2
IQCB1	0.019	1	none	0.057	0.657561	none	0.017	1	none	0	0	1	0	1
UST	-0.021	1	none	0.014	1	none	-0.057	0.495413	none	0	0	1	0	1
GALNT13	0.022	1	none	0.054	1	none	0.015	1	none	1	0	0	0	1
ZDHHC2	0.015	1	none	0.019	1	none	0.057	0.533241	none	0	0	1	0	1
TSC22D4	0.028	0.166403	none	0.034	0.081109	none	0.028	0.208322	none	0	0	1	0	1
CYTH1	-0.011	1	none	0.064	0.541544	none	0.015	1	none	0	1	0	0	1
P4HA1	0	1	none	-0.074	0.000851	none	-0.011	1	none	1	1	1	0	3
FANCA	0.034	0.957559	none	-0.036	0.998663	none	-0.014	1	none	0	0	1	0	1
C18orf8	-0.006	1	none	-0.062	0.667676	none	0.016	1	none	0	0	1	0	1
NGLY1	0.058	0.001485	none	0.021	0.344106	none	0.004	1	none	0	0	1	1	2
NCOR2	0.023	1	none	-0.034	1	none	0.025	1	none	0	0	1	0	1
IGF2BP3	-0.016	1	none	0.031	0.88134	none	0.035	0.738156	none	0	0	1	0	1
SLC41A3	0.043	0.834519	none	-0.015	1	none	0.024	0.981292	none	1	0	0	0	1
ANKRD36C	0.062	0.810391	none	0.007	1	none	-0.012	1	none	0	0	1	0	1
ADK	0.014	1	none	0.005	1	none	0.062	0.494794	none	0	0	1	0	1
TAOK1	-0.029	0.937991	none	-0.036	0.813183	none	-0.015	1	none	0	0	1	0	1
UHRF1BP1	0.009	1	none	-0.044	0.794653	none	-0.024	1	none	0	0	0	1	1
EIF2B3	-0.033	0.919815	none	-0.018	1	none	-0.024	0.984782	none	0	0	1	0	1
CPSF3	0.026	0.907791	none	0.026	0.915975	none	0.021	0.95614	none	0	0	1	0	1
VPS13B	0.02	1	none	-0.045	0.845817	none	-0.007	1	none	1	0	1	0	2
MEAF6	-0.014	1	none	-0.002	1	none	-0.055	0.405406	none	0	0	1	0	1
GK	-0.028	1	none	0.029	1	none	0.014	1	none	0	0	1	0	1
KIAA1468	-0.013	1	none	0.006	1	none	0.051	0.000469	none	0	1	1	1	3
KRAS	0.018	1	none	-0.042	0.984182	none	0.01	1	none	1	1	0	0	2
DLG5	0.014	1	none	-0.01	1	none	0.045	0.104355	none	0	0	1	0	1
MAP2K5	-0.053	0.723285	none	-0.005	1	none	0.011	1	none	0	0	1	0	1
ADAM15	0	1	none	-0.052	1.23e-06	none	-0.014	0.207256	none	0	0	1	0	1
LARP4	-0.015	1	none	-0.012	1	none	-0.038	0.815964	none	0	0	1	0	1
PCID2	0.054	0.507674	none	-0.006	1	none	-0.005	1	none	0	1	0	0	1
ATL2	0.004	1	none	0.025	0.993161	none	0.036	0.764217	none	1	0	0	0	1
MAPK8	0.008	1	none	-0.049	0.175968	none	-0.006	1	none	1	1	1	1	4
HM13	-0.022	1	none	0.023	1	none	0.018	1	none	1	0	0	0	1
TEAD4	-0.017	0.552043	none	-0.014	0.413136	none	-0.032	0.170809	none	0	0	1	0	1
DDI2	0.019	1	none	-0.02	1	none	0.021	1	none	0	0	0	1	1
ABCB10	0.032	0.732325	none	0.019	1	none	-0.008	1	none	0	0	1	0	1
IDE	-0.013	1	none	-0.027	0.924507	none	-0.019	1	none	1	0	1	1	3
BSCL2	0.023	0.562331	none	-0.027	0.706525	none	-0.008	1	none	0	0	1	0	1
BCAS4	0.019	0.565126	none	-0.006	1	none	0.033	0.270553	none	0	0	1	0	1
STX2	-0.021	1	none	-0.018	1	none	0.019	1	none	1	1	0	0	2
CHEK2	0.017	1	none	0.025	1	none	-0.015	1	none	0	0	1	0	1
RTN3	0.013	1	none	0.017	1	none	0.025	0.848653	none	0	0	1	0	1
RBFOX2	0.022	1	none	-0.013	1	none	0.019	1	none	1	0	1	0	2
INTS4	-0.011	1	none	-0.026	1	none	-0.016	1	none	0	0	1	0	1
TRAPPC13	-0.005	1	none	0.034	0.789265	none	-0.012	1	none	0	0	1	0	1
FOCAD	0.019	1	none	-0.028	0.985955	none	-0.003	1	none	0	0	1	0	1
FUK	0.03	1	none	-0.01	1	none	-0.009	1	none	0	0	1	0	1
TCF12	-0.017	0.559765	none	-0.03	0.154086	none	0.001	1	none	0	0	1	0	1
ANXA6	0.01	1	none	-0.018	1	none	0.02	0.984344	none	0	0	1	0	1
PSMA3	0.001	1	none	0.033	0.71477	none	0.014	1	none	0	0	1	0	1
GNAL	-0.007	1	none	0.026	1	none	-0.014	1	none	1	0	0	0	1
ZNF568	-0.018	0.966135	none	0.02	1	none	0.008	1	none	0	0	0	1	1
CHD7	-0.002	1	none	0.041	0.715527	none	0.002	1	none	0	0	1	0	1
MTHFD1L	0.014	1	none	-0.012	1	none	0.019	1	none	0	0	1	0	1
FGFR1	0.039	0.033612	none	0.002	1	none	-0.002	1	none	1	0	1	0	2
HNRNPM	0.018	1	none	0.017	1	none	0.008	1	none	0	0	1	0	1
TCF4	0.013	1	none	0.013	1	none	-0.017	1	none	0	0	1	0	1
UBE2D2	-0.02	0.990904	none	-0.005	1	none	-0.016	1	none	0	1	0	0	1
GPHN	-0.014	1	none	0.007	1	none	0.02	1	none	0	0	0	1	1
SUDS3	-0.022	1	none	-0.008	1	none	-0.011	1	none	0	0	1	0	1
RBM39	-0.009	1	none	-0.008	1	none	-0.022	0.964241	none	0	0	1	0	1
IDH3B	-0.016	1	none	-0.013	1	none	-0.01	1	none	1	0	0	0	1
ENO1	0.003	1	none	0.014	1	none	0.021	0.894035	none	1	0	1	0	2
ATG4B	0.001	1	none	0.007	1	none	0.03	0.907424	none	0	0	1	0	1
TRPC4AP	0.012	1	none	-0.019	1	none	-0.005	1	none	0	0	1	0	1
RBM34	-0.02	1	none	0.014	1	none	-0.001	1	none	0	0	1	0	1
PQBP1	0.006	1	none	-0.021	0.743813	none	-0.008	1	none	0	0	1	0	1
BAIAP2L1	0.001	1	none	-0.01	1	none	-0.024	0.985784	none	0	0	1	0	1
DNMT1	-0.015	1	none	-0.015	1	none	0.005	1	none	0	0	1	0	1
CSE1L	0.004	1	none	0.009	1	none	0.02	0.94909	none	0	0	1	0	1
SNX4	0.008	1	none	-0.002	1	none	0.022	1	none	0	0	1	0	1
COPS8	0.007	1	none	-0.012	1	none	-0.013	1	none	0	0	1	0	1
DNAJC15	0.003	1	none	0.024	0.548522	none	0.004	1	none	0	0	1	0	1
AIFM1	0.016	1	none	0.002	1	none	-0.013	1	none	1	0	1	0	2
FLOT2	0.008	0.465579	none	0.02	0.256019	none	-0.002	1	none	1	0	1	0	2
IMPDH1	-0.018	1	none	0.003	1	none	-0.009	1	none	0	0	1	0	1
TPM4	0.013	1	none	0.002	1	none	0.015	1	none	1	0	0	0	1
ACSL1	-0.022	0.118743	none	-0.004	1	none	-0.003	1	none	1	1	0	0	2
EIF3L	0.016	1	none	0.011	1	none	0.001	1	none	0	0	1	0	1
ACBD6	0.008	1	none	-0.012	1	none	0.006	1	none	0	0	1	0	1
RANGAP1	0.003	1	none	-0.01	1	none	-0.013	1	none	0	0	1	0	1
RAB10	-0.017	1	none	-0.001	1	none	-0.007	1	none	0	0	1	0	1
DTNA	-0.01	1	none	0.012	1	none	-0.003	1	none	0	0	1	0	1
NADK	0.005	1	none	0.002	1	none	-0.018	0.984344	none	0	1	0	0	1
CCDC53	-0.002	1	none	-0.015	0.314237	none	0.005	1	none	0	0	1	0	1
ALG6	0	1	none	-0.007	1	none	0.015	1	none	0	0	1	0	1
TEAD3	-0.004	1	none	-0.003	1	none	0.013	1	none	1	1	0	0	2
ALKBH3	-0.013	0.936517	none	-0.002	1	none	-0.003	1	none	0	0	0	1	1
METAP2	-0.001	1	none	0.009	1	none	0.006	1	none	0	0	1	0	1
PTTG1IP	0.004	1	none	0.006	1	none	0.006	1	none	0	0	1	0	1
PCCB	-0.012	0.472743	none	0.004	1	none	0	1	none	0	0	1	0	1
PKM	0.004	0.332304	none	-0.003	0.71477	none	-0.007	0.003654	none	1	1	1	0	3
NEK4	-0.004	1	none	0.002	1	none	0.008	1	none	0	0	1	0	1
ECD	-0.009	1	none	-0.002	1	none	0.003	1	none	0	0	1	0	1
TMEM87A	0.002	1	none	0.001	1	none	0.009	0.995556	none	1	0	0	0	1
RACGAP1	0.001	1	none	0.004	1	none	-0.006	1	none	0	0	0	1	1
UBE2D3	-0.003	1	none	0.006	0.890368	none	-0.001	1	none	1	1	0	0	2
TET1	0.001	1	none	0.003	1	none	-0.005	0.80527	none	0	0	1	0	1
TAF1C	0	1	none	0.002	1	none	0.006	1	none	0	0	0	1	1
MCU	-0.002	1	none	-0.002	1	none	-0.002	1	none	0	0	1	1	2
ACTN1	0.002	1	none	0.001	1	none	0.002	1	none	1	0	0	0	1
TPM3	0.001	1	none	0.001	1	none	0	1	none	1	1	1	1	4
