## Supplemental Table 4 for "A network of DZF proteins controls alternative splicing regulation and fidelity"

### Sheet: MXE fusion scores
Fusion scores of individual replicates
	siNS			siZFR			siILF2			siILF3
	1	2	3	1	2	3	1	2	3	1	2	3
ACOX1	0.0377358	0.0384615	0	0.02	0.00813008	0.00806452	0.108108	0	0.0540541	0.0253165	0.0120482	0.08
ACSL6	0	0	0	0	0	0	0	0	0	0	0	0
ACTN4	0	0	0	0	0	0	0	0	0	0	0	0
ATE1	0.363636	0.322581	0.5	0.145833	0.0888889	0.181818	0.380952	0.384615	0.435897	0.628205	0.619718	0.443038
CASK	0.291139	0.223881	0.433333	0.25448	0.224199	0.339869	0.29845	0.259259	0.307018	0.594771	0.585366	0.504
DLG1	0.0566038	0.15	0.0285714	0.184211	0.310345	0.321429	0.0566038	0.0425532	0.0566038	0.0285714	0.109589	0.0945946
DNM2	0.00473934	0.0142349	0	0	0	0	0	0	0	0.00462963	0	0
FGFR2	0.235294	0.315789	0.217391	0.666667	0.4	0.55	0.818182	0.722222	0.823529	0.714286	0.583333	0.470588
FGFR3	0.111111	0.238095	0.235294	0.0434783	0.047619	0.285714	0.769231	0	0.5	0.277778	0.595238	0.48
FYN	0.0192926	0.00638978	0.0299625	0.567568	0.583333	0.690476	0.111842	0.0774648	0.0443038	0.0294118	0.027451	0.0042735
GALNT7	0	0	0	0	0	0	0	0	0	0	0	0.0555556
MACROH2A1	0	0.00065703	0	0	0	0	0	0	0	0.000582072	0	0.00130976
MAP4K4	0	0.0204082	0.125	0	0.117647	0.210526	0.28	0.363636	0.0434783	0.037037	0.0526316	0.105263
OGDH	0	0	0	0	0	0	0	0	0.011236	0	0.0208333	0
RAB6A	0	0	0	0	0	0	0	0	0	0	0	0
SCN9A	0.104167	0	0.0441176	0.0185185	0	0	0	0.111111	0.333333	0	0.2	0.0833333
TCF3	0.0424242	0.0610329	0.037037	0.0259067	0.0883721	0.0549451	0.0526316	0.0454545	0.0333333	0.0514286	0.0793651	0.0413793
Fusion score aggregate statistics
	siNS		siZFR			siILF2			siILF3
	mean	SD	mean	SD	P value	mean	SD	P value	mean	SD	P value
ACOX1	0.0253991	0.0219993	0.0120649	0.00687211	0.993096	0.0540541	0.0540541	0.939487	0.0391215	0.036018	0.992547
ACSL6	0	0	0	0	>0.9999	0	0	>0.9999	0	0	>0.9999
ACTN4	0	0	0	0	>0.9999	0	0	>0.9999	0	0	>0.9999
ATE1	0.395406	0.0928783	0.138847	0.0468569	0.000190104	0.400488	0.0307198	0.999564	0.563654	0.104543	0.0209393
CASK	0.316118	0.106937	0.27285	0.059983	0.827083	0.288242	0.0254629	0.94385	0.561379	0.0499137	0.000379371
DLG1	0.0783917	0.0635788	0.271995	0.076225	0.0063396	0.0519202	0.00811211	0.951204	0.077585	0.043104	>0.9999
DNM2	0.00632474	0.00724866	0	0	0.999259	0	0	0.999259	0.00154321	0.00267292	0.999625
FGFR2	0.256158	0.0524122	0.538889	0.13368	<0.0001	0.787978	0.0570088	<0.0001	0.589402	0.121962	<0.0001
FGFR3	0.194833	0.0725192	0.125604	0.138675	0.546133	0.423077	0.390342	0.00101725	0.451005	0.160704	0.000194395
FYN	0.0185483	0.011804	0.613792	0.0668764	<0.0001	0.0778702	0.033771	0.657439	0.0203787	0.013982	>0.9999
GALNT7	0	0	0	0	>0.9999	0	0	>0.9999	0.0185185	0.032075	0.982112
MACROH2A1	0.00021901	0.000379336	0	0	>0.9999	0	0	>0.9999	0.00063061	0.000656227	>0.9999
MAP4K4	0.0484694	0.0670584	0.109391	0.105506	0.639376	0.229038	0.166052	0.0119232	0.0649773	0.0357493	0.987177
OGDH	0	0	0	0	>0.9999	0.00374532	0.00648708	0.999869	0.00694444	0.0120281	0.998985
RAB6A	0	0	0	0	>0.9999	0	0	>0.9999	0	0	>0.9999
SCN9A	0.0494281	0.052286	0.00617284	0.0106917	0.827205	0.148148	0.169725	0.265916	0.0944444	0.100462	0.810302
TCF3	0.0468314	0.0125904	0.056408	0.0312584	0.997429	0.0438065	0.00975411	>0.9999	0.057391	0.0196823	0.996574
P values calculated by two-way ANOVA, with Dunnett's correction for multiple comparisons.

### Sheet: MXE skipping scores
Skipping scores of individual replicates
	siNS			siZFR			siILF2			siILF3
	1	2	3	1	2	3	1	2	3	1	2	3
ACOX1	0.032	0.0443038	0.038835	0.0325203	0.00980392	0.0314961	0.0847458	0.125	0.0813953	0.0314465	0.0761905	0.0102041
ACSL6	0	0	0	0.125	0	0	0	0.111111	0.285714	0	0	0
ACTN4	0	0	0	0.00471698	0.0027894	0	0	0	0	0	0	0
ATE1	0.0252101	0	0.0120482	0.0348837	0.0295858	0.0216216	0.00689655	0.0060241	0.0214286	0.00487805	0.0145631	0.0251572
CASK	0.00502513	0.0573248	0.0620155	0.00784314	0.0136519	0.0184502	0.0114068	0	0.00371747	0.0361111	0.022293	0.00626959
DLG1	0	0	0	0.0175439	0.0217391	0	0	0	0	0.0114943	0	0
DNM2	0	0	0.00947867	0.00487805	0.00431035	0.0200803	0	0.0211864	0.00865801	0.00371747	0	0
FGFR2	0	0	0	0	0	0	0	0	0	0	0	0
FGFR3	0	0	0	0	0	0	0	0	0	0	0	0
FYN	0.0213523	0.025974	0.0126582	0.0104987	0.0274914	0.0136612	0.00687285	0.0184615	0.0304054	0.0139276	0.0390625	0.0532787
GALNT7	0	0	0	0	0	0	0	0	0	0	0	0
MACROH2A1	0.047546	0.0405405	0.0282916	0.707965	0.56383	0.663158	0.0934066	0.0840065	0.0733652	0.0295455	0.000899281	0.0215247
MAP4K4	0.696296	0.692913	0.712329	0.813953	0.77686	0.731092	0.621622	0.533333	0.543478	0.72381	0.792079	0.825581
OGDH	0	0	0.00900901	0	0	0	0.0190476	0	0	0	0	0
RAB6A	0.01	0.00478469	0	0.0406977	0.0295567	0.0213904	0.057377	0.0208333	0.0431655	0.0517928	0.011236	0.01
SCN9A	0.028169	0	0.00990099	0.0886076	0.210526	0.057971	0.0454545	0	0.0980392	0	0.0597015	0.0178571
TCF3	0	0	0	0	0	0	0	0	0	0	0	0
Skipping score aggregate statistics
	siNS		siZFR			siILF2			siILF3
	mean	SD	mean	SD	P value	mean	SD	P value	mean	SD	P value
ACOX1	0.0383796	0.00616453	0.0246068	0.0128299	0.882004	0.097047	0.0242659	0.0331744	0.0392804	0.0336835	>0.9999
ACSL6	0	0	0.0416667	0.0721688	0.179019	0.132275	0.144028	<0.0001	0	0	>0.9999
ACTN4	0	0	0.00250213	0.00237158	0.999076	0	0	>0.9999	0	0	>0.9999
ATE1	0.0124194	0.0126091	0.028697	0.00667557	0.822689	0.0114497	0.00865292	>0.9999	0.0148661	0.010143	0.999137
CASK	0.0414552	0.0316364	0.0133151	0.00531154	0.477177	0.00504144	0.00581753	0.272751	0.0215579	0.0149343	0.72249
DLG1	0	0	0.0130943	0.0115324	0.896222	0	0	>0.9999	0.00383142	0.00663621	0.996818
DNM2	0.00315956	0.00547251	0.00975624	0.00894542	0.984248	0.00994815	0.010652	0.982905	0.00123916	0.00214628	0.999564
FGFR2	0	0	0	0	>0.9999	0	0	>0.9999	0	0	>0.9999
FGFR3	0	0	0	0	>0.9999	0	0	>0.9999	0	0	>0.9999
FYN	0.0199949	0.00676089	0.0172171	0.00903723	0.998771	0.0185799	0.0117667	0.999869	0.0354229	0.0199264	0.843925
GALNT7	0	0	0	0	>0.9999	0	0	>0.9999	0	0	>0.9999
MACROH2A1	0.0387927	0.00974546	0.644984	0.073766	<0.0001	0.0835928	0.0100271	0.136059	0.0173231	0.014778	0.675746
MAP4K4	0.700513	0.0103718	0.773968	0.0415061	0.00524881	0.566144	0.0483117	<0.0001	0.78049	0.0518663	0.0020985
OGDH	0.003003	0.00520135	0	0	0.998405	0.00634921	0.0109971	0.997856	0	0	0.998405
RAB6A	0.00492823	0.00500155	0.0305482	0.00969177	0.550649	0.0404586	0.0184216	0.291302	0.0243429	0.0237803	0.736525
SCN9A	0.01269	0.0142901	0.119035	0.080701	<0.0001	0.0478313	0.0490628	0.299723	0.0258529	0.0306434	0.894757
TCF3	0	0	0	0	>0.9999	0	0	>0.9999	0	0	>0.9999
P values calculated by two-way ANOVA, with Dunnett's correction for multiple comparisons.
