## Supplemental Table 5 for "A network of DZF proteins controls alternative splicing regulation and fidelity"

### Sheet: Sheet1
MACROH2A1-E5/6-F1	GAAGCAGGGTGAAGTCAGTAAG
MACROH2A1-E5/6-R1	TGTGAATAAGGTTCAGCTTCTGG
MACROH2A1-E5/7-F1	GAAGCAGGGTGAAGTCAGTAAG
MACROH2A1-E5/7-R1	TTCTCCAGCGTGTTTCCTTC
ILF2-qPCR-F	GGGGAACAAAGTCGTGGAAAG
ILF2-qPCR-R	CCAGTTTCGTTGGTCAGCA
ILF3-qPCR-F	AAGTTCCAAGGTGCTGGTTC
ILF3-qPCR-R	AGCTTTTCTAGGGCAGCAAG
PTBP2-E9-E10-F	TCTGAGTCCTTTGGCCATTC
PTBP2-E9-E10-R	GGGCGTAACCATCTCTTCATT
hnRNPDL-E7-E8-F	GCACTTATGGCAAGGCATCTC
hnRNPDL-E7-E8-R	GCAATGAAGTTCCCGCTGTT
SRSF6-E2-E3-F	GGAAGCCGCATGACCAA
SRSF6-E2-E3-R	GGCAAGGGTCACACAATGTA
TRA2B-E1-E2-F	CGAGCGGGTTAATGTTGAAGA
TRA2B-E1-E2-R	AGTGGGACTTCTGGTCTGATAA
TRA2A-E2-E3-F	CGCGTCTCTGTTGGAACC
TRA2A-E2-E3-R	CTTCACGAACATTAACCTTCAACC
SRSF3-E3-E4-F	TGGAACTGTCGAATGGTGAAA
SRSF3-E3-E4-R	GAGACATGATGGTGACTCTGC
SRSF7-E3-E4-F	GAAGCAGGTTTCTTCGTTTGAG
SRSF7-E3-E4-R	CCTCAAGGTCTAGGAGGATCTTA
RBM39-E3-E4-F	TCCTTACAAGAAGACTTGCCTAAC
RBM39-E3-E4-R	GACCACGGTACAGCGATAAG
SLC38A1-E2-E3-F	CCTTGACACAAAGGACATCAAAC
SLC38A1-E2-E3-R	GTTTCCTTGACTCTCCGGAAATA
LRIG2-E11'-E12-F	CCATTGTCTTCACTCCTGACT
LRIG2-E11'-E12-R	GTGTTCAGAATCCAGCTTCAAC
PPP4R1-E11-E12-F	CTGTTGAGAGGTGCTTTGTTTC
PPP4R1-E11-E12-R	CACACTCCAGAGTCCAGATAATG
ESYT2-E13-14-F	CAGACATCAAAGCTGACAAAGAC
ESYT2-E13-14-R	ATTCTAATGGGTTACTCGGAAGG
FN1-25-26-F	TTGTGGACTCCTCAGTAGGATA
FN1-25-26-R	GGAACAGCCGTTTGTTGTG
PAM-E15-E16-F	ACCAGAACACACAGGAGATTT
PAM-E15-E16-R	CATGGTCACCTCTGTGGAAA
ZFR.F	CAATCAGCAGTGCTTCTAGCC
ZFR.R	CCTGAAGAAATGCATTCAAAAAC
RBNS oligonucleotides:
T7 promoter oligo	TAATACGACTCACTATAGGG
RBNS T7 template	CCTTGACACCCGAGAATTCCA-(N)40-GATCGTCGGACTGTAGAACTCCCTATAGTGAGTCGTATTA
RT primer	GCCTTGGCACCCGAGAATTCCA
RNA PCR (RP1)	AATGATACGGCGACCACCGAGATCTACACGTTCAGAGTTCTACAGTCCGACGATC
Indexed PCR primer	CAAGCAGAAGACGGCATACGAGAT-barcode-GTGACTGGAGTTCCTTGGCACCCGAGAATTCCA
eCLIP oligonucleotides
Modified-RNA_X1A adapter	/5Phos/rArUrArUrArGrG rNrNrNrNrNrArGrArUrCrGrGrArArGrArGrCrGrUrCrGrUrGrUrArG/3AzideN/
Modified-RNA_X1B adapter	/5Phos/rArArUrArGrCrArNrNrNrNrNrArGrArUrCrGrGrArArGrArGrCrGrUrCrGrUrGrUrArG/3AzideN/
RiL19, AR17, and Illumina PCR primers were as described in Nostrand et al., 2016.
EMSA oligonucleotides (RNA except where noted)
Zfr-RBNS1-12mer-DY681	AAUGACACCCAA/DY681/
Zfr-RBNS1-24mer-Cy5	AAUGACACCCAAAAUGACACCCAA/Cy5/
Zfr-RBNS1-12mer-complement	UUGGGUGUCAUU
Zfr-RBNS1-24mer-complement	UUGGGUGUCAUUUUGGGUGUCAUU
Zfr-RBNS3-12mer-DY681	AAUGUUGUAAAA/DY681/
Zfr-RBNS3-24mer-Cy5	AAUGUUGUAAAAAAUGUUGUAAAA/Cy5/
Zfr-RBNS3-24mer-Cy5	AAUGUUGUAAAAAAUGUUGUAAAA/Cy5/
Zfr-RBNS3-12mer-complement	UUUUACAACAUU
Zfr-RBNS3-24mer-complement	UUUUACAACAUUUUUUACAACAUU
Zfr-RBNS1-24mer-complement DNA	TTGGGTGTCATGGGTGTCAT
Zfr-RBNS3-24mer-complement DNA	TTTTACAACATTTTTACAACATT
